# Reactivation of Epstein Barr Virus from Latency Involves Increased RNA Polymerase Activity at CTCF Binding Sites on The Viral Genome

**DOI:** 10.1101/2021.11.01.466781

**Authors:** Laura E. M. Dunn, Fang Lu, Chenhe Su, Paul M. Lieberman, Joel D. Baines

## Abstract

The ability of Epstein-Barr Virus (EBV) to switch between latent and lytic infection is key to its long-term persistence, yet the molecular mechanisms behind this switch remain unclear. To investigate transcriptional events during the latent to lytic switch we utilized Precision nuclear Run On followed by deep Sequencing (PRO-Seq) to map cellular RNA polymerase (Pol) activity to single-nucleotide resolution on the host and EBV genome in three different models of EBV latency and reactivation. In latently infected Mutu I Burkitt Lymphoma (BL) cells, Pol activity was enriched at the Qp promoter, the EBER region and the BHLF1/LF3 transcripts. Upon reactivation with phorbol ester and sodium butyrate, early phase Pol activity occurred bidirectionally at CTCF sites within the LMP-2A, EBER-1 and RPMS1 loci. PRO-Seq analysis of Akata cells reactivated from latency with anti-IgG and a lymphoblastoid cell-line (LCL) reactivated with small molecule C60 showed a similar pattern of early bidirectional transcription initiating around CTCF binding sites, although the specific CTCF sites and viral genes were different for each latency model. The functional importance of CTCF binding, transcription and reactivation was confirmed using an EBV mutant lacking the LMP-2A CTCF binding site. This virus was unable to reactivate and had disrupted Pol activity at multiple CTCF binding sites relative to WT virus. Overall, these data suggest that CTCF regulates the viral early transcripts during reactivation from latency. These activities likely help maintain the accessibility of the viral genome to initiate productive replication.

**Author summary:** The ability of EBV to switch between latent and lytic infection is key to its long-term persistence in memory B-cells and its ability to persist in proliferating cells is strongly linked to oncogenesis. During latency, most viral genes are epigenetically silenced, and the virus must overcome this repression to reactivate lytic replication. Reactivation occurs once the immediate early (IE) EBV lytic genes are expressed. However, the molecular mechanisms behind the switch from the latent transcriptional program to begin transcription of the IE genes remain unknown. In this study, we mapped RNA polymerase (Pol) positioning and activity during latency and reactivation. Unexpectedly, Pol activity was not enriched at the IE genes immediately after reactivation but accumulated at distinct regions characteristic of transcription initiation on the EBV genome previously shown to be associated with CTCF. We propose that CTCF binding at these regions retains Pol to maintain a stable latent chromosome conformation and a rapid response to various reactivation signals.
