## Appendix 2 for "Reactivation of Epstein Barr Virus from Latency Involves Increased RNA Polymerase Activity at CTCF Binding Sites on The Viral Genome"

### Sheet: Mutu-I 1h v latency
Mutu-I	baseMean	log2FoldChange	lfcSE	stat	pvalue	padj
A73	532.229	-0.604393	0.203403	-2.9714	0.00296444	0.00891415
BALF1	81.7555	-1.40159	0.369631	-3.79187	0.000149515	0.000582353
BALF2	969.911	-0.535943	0.163163	-3.28471	0.00102086	0.00339188
BALF3	770.985	-0.445297	0.169401	-2.62865	0.00857238	0.0229339
BALF4	243.875	-0.490105	0.237198	-2.06623	0.0388068	0.0848501
BALF5	662.874	-0.676735	0.153389	-4.41189	1.02474e-05	4.79549e-05
BARF0	125.758	-0.607866	0.336428	-1.80682	0.0707896	0.140671
BaRF1	943.82	-1.33988	0.14135	-9.47919	2.56275e-21	5.43193e-20
BARF1	23.4579	-0.844773	0.598064	-1.41251	0.157799	0.269204
BBLF1	121.334	-0.997839	0.276002	-3.61533	0.000299969	0.00110449
BBLF2/BBLF3	327.185	-0.852392	0.182149	-4.67965	2.8736e-06	1.46128e-05
BBLF4	108.63	-0.891826	0.304732	-2.92659	0.00342702	0.0101544
BBRF1	273.726	-1.45159	0.231502	-6.27029	3.6037e-10	2.87039e-09
BBRF2	45.0372	-1.70837	0.426475	-4.00579	6.18106e-05	0.000255897
BBRF3	85.889	-1.13633	0.366213	-3.10293	0.00191615	0.00599258
BcLF1	480.23	-0.813323	0.17769	-4.57721	4.71218e-06	2.31554e-05
BCRF1	42.7173	-0.591584	0.473939	-1.24823	0.211948	0.337399
BcRF1	53.6036	-2.06951	0.514787	-4.02013	5.81649e-05	0.000242044
BDLF1	601.136	-0.836079	0.134263	-6.22717	4.74941e-10	3.74043e-09
BDLF2	333.704	-0.805535	0.169623	-4.74897	2.04452e-06	1.0569e-05
BDLF3	86.5289	-0.84358	0.321308	-2.62546	0.00865321	0.0231305
BDLF3.5	542.235	-0.629547	0.13713	-4.59087	4.41411e-06	2.1796e-05
BDLF4	507.369	-0.571673	0.140641	-4.06478	4.80779e-05	0.000202745
BdRF1	227.052	-0.617894	0.258178	-2.39329	0.0166982	0.04112
BFLF1	86.1227	-0.970298	0.328273	-2.95577	0.00311893	0.00932219
BFLF2	68.1214	-1.0287	0.354196	-2.90434	0.00368028	0.0108184
BFRF1	428.503	-0.860705	0.172758	-4.98213	6.28884e-07	3.47862e-06
BFRF1A	444.478	-0.871287	0.17688	-4.92587	8.39854e-07	4.56152e-06
BFRF2	315.213	-0.74904	0.20405	-3.67086	0.000241737	0.000905955
BFRF3	112.631	-0.514334	0.310206	-1.65804	0.0973099	0.182578
BGLF1	406.01	-0.625323	0.153192	-4.08197	4.46559e-05	0.000189455
BGLF2	221.303	-0.480966	0.193837	-2.4813	0.0130905	0.0332009
BGLF3	654.479	-0.756402	0.150934	-5.01148	5.40136e-07	3.00671e-06
BGLF3.5	491.121	-0.964633	0.161428	-5.97563	2.29209e-09	1.68357e-08
BGLF4	438.598	-1.00297	0.171439	-5.85029	4.90703e-09	3.4802e-08
BGLF5	310.274	-0.907319	0.197081	-4.60379	4.14866e-06	2.05594e-05
BGRF1/BDRF1	163.044	-1.37701	0.27692	-4.97257	6.60723e-07	3.64148e-06
BHLF1	2723.39	-0.599842	0.289969	-2.06864	0.0385799	0.0844242
BHRF1	117.591	-0.939373	0.290466	-3.23402	0.00122061	0.00398995
BILF1	338.389	-0.718124	0.203951	-3.52107	0.000429815	0.00153925
BILF2	249.587	-0.639917	0.226379	-2.82675	0.00470224	0.0134717
BKRF2	248.79	-1.13629	0.226252	-5.02224	5.10721e-07	2.85305e-06
BKRF3	234.276	-1.22081	0.231778	-5.26716	1.38549e-07	8.25166e-07
BKRF4	131.535	-1.15352	0.313074	-3.6845	0.000229151	0.000864543
BLLF1	160.474	-0.64701	0.276405	-2.3408	0.0192424	0.0464773
BLLF2	46.4048	-0.12869	0.521124	-0.246948	0.804949	0.892554
BLLF3	123.814	-1.24015	0.320483	-3.86962	0.000109006	0.000434618
BLRF1	199.272	-1.16891	0.244892	-4.77318	1.81343e-06	9.43472e-06
BLRF2	118.399	-0.99313	0.283467	-3.50351	0.00045917	0.00163656
BMRF1	710.892	-1.3674	0.163076	-8.38506	5.07002e-17	7.67517e-16
BMRF2	392.035	-1.42593	0.224215	-6.35965	2.02211e-10	1.65368e-09
BNLF2a	166.322	-0.643287	0.269612	-2.38597	0.0170341	0.0418099
BNLF2b	65.4568	-0.206643	0.356232	-0.580078	0.561862	0.702422
BNRF1	426.339	-0.375375	0.207563	-1.80848	0.0705312	0.140208
BOLF1	233.667	-0.949314	0.229887	-4.12949	3.63573e-05	0.000156459
BORF1	558.78	-1.09761	0.17065	-6.43195	1.25976e-10	1.05179e-09
BORF2	448.711	-1.1202	0.186343	-6.01146	1.83857e-09	1.36477e-08
BPLF1	207.585	-0.610169	0.254526	-2.39727	0.0165177	0.0407358
BRLF1	396.879	-0.390295	0.209969	-1.85882	0.063053	0.127916
BRRF2	222.673	-0.996771	0.209873	-4.7494	2.04017e-06	1.05482e-05
BSLF1	440.055	-0.712159	0.200016	-3.56051	0.000370141	0.00134247
BSLF2/BMLF1	270.73	-0.925239	0.258526	-3.5789	0.000345049	0.00125813
BSRF1	96.3978	-1.3837	0.328984	-4.20598	2.59952e-05	0.000114542
BTRF1	12.5336	-1.7371	0.984204	-1.76498	0.0775672	0.15167
BVLF1	58.1295	-0.376063	0.358606	-1.04868	0.294324	0.433077
BVRF1	61.9295	-0.863118	0.353523	-2.44148	0.0146273	0.036656
BVRF2	267.838	-0.754705	0.216923	-3.47914	0.000503023	0.00177659
BWRF	54.8159	-1.49296	0.413613	-3.60956	0.000306718	0.00112776
BXLF1	392.009	-0.341696	0.170543	-2.00358	0.0451152	0.0964486
BXLF2	225.869	-0.617292	0.216129	-2.85613	0.0042884	0.0124013
BXRF1	74.5123	-0.848823	0.308453	-2.75187	0.00592555	0.0165598
BZLF1	111.033	-0.495711	0.392516	-1.26291	0.206623	0.330945
BZLF2	82.3423	-0.971537	0.369075	-2.63236	0.00847951	0.0227317
EBER-1	46112.2	1.06502	0.209339	5.08755	3.62728e-07	2.05768e-06
EBER-2	23420	0.281435	0.264716	1.06316	0.287709	0.425469
EBNA1_Cp/Wp	7246.19	-1.17197	0.0921811	-12.7138	4.95513e-37	3.00338e-35
EBNA1_Qp	5991.42	-1.22117	0.0980553	-12.4539	1.33247e-35	7.40683e-34
EBNA2	243.622	-1.41891	0.262836	-5.39847	6.72107e-08	4.16342e-07
EBNA3A	6430.29	-1.15121	0.0928933	-12.3928	2.85839e-35	1.54795e-33
EBNA3B	6681.34	-1.17386	0.0897534	-13.0787	4.35552e-39	2.97137e-37
EBNALP	192.76	-1.33298	0.287974	-4.62884	3.67725e-06	1.83473e-05
LF1	233.401	-0.790315	0.217103	-3.64028	0.000272345	0.00101015
LF2	105.5	-1.16285	0.31843	-3.65182	0.000260385	0.000970644
LF3	1971.65	-0.563558	0.389306	-1.4476	0.14773	0.255636
LMP-1	343.419	-0.420232	0.220416	-1.90654	0.0565808	0.116709
LMP-2A	2506.2	1.20085	0.126765	9.47303	2.7183e-21	5.74618e-20
LMP-2B	825.979	-0.391019	0.16379	-2.38731	0.0169719	0.0416773
RPMS1	5096.5	0.12186	0.0860407	1.4163	0.156687	0.267638

### Sheet: Mutu-I 4h v latency
Mutu-I	baseMean	log2FoldChange	lfcSE	stat	pvalue	padj
A73	532.229	0.493425	0.175983	2.80383	0.00504996	0.011544
BALF1	81.7555	0.186753	0.291178	0.641369	0.521283	0.629615
BALF2	969.911	-0.446009	0.14483	-3.07953	0.00207326	0.00508137
BALF3	770.985	-0.216144	0.149731	-1.44355	0.148866	0.229984
BALF4	243.875	-0.324878	0.209479	-1.55089	0.120929	0.193331
BALF5	662.874	-0.911402	0.137769	-6.61546	3.70407e-11	2.16072e-10
BARF0	125.758	0.282537	0.288686	0.978701	0.327728	0.43835
BaRF1	943.82	-1.0623	0.123417	-8.60745	7.47039e-18	6.95649e-17
BARF1	23.4579	-1.08747	0.538678	-2.01877	0.043511	0.0798823
BBLF1	121.334	-0.615984	0.238618	-2.58147	0.00983804	0.0211752
BBLF2/BBLF3	327.185	-1.0878	0.163618	-6.64838	2.96335e-11	1.74459e-10
BBLF4	108.63	-0.732809	0.268474	-2.72954	0.00634234	0.0141997
BBRF1	273.726	-0.912477	0.201683	-4.52431	6.05929e-06	2.14263e-05
BBRF2	45.0372	-0.986081	0.357521	-2.75811	0.00581372	0.0131234
BBRF3	85.889	-0.366055	0.315011	-1.16204	0.24522	0.346967
BcLF1	480.23	-0.461504	0.156961	-2.94025	0.00327949	0.00776173
BCRF1	42.7173	1.42546	0.384031	3.71184	0.000205758	0.000593449
BcRF1	53.6036	-1.95488	0.452331	-4.32179	1.54771e-05	5.1947e-05
BDLF1	601.136	-0.465895	0.117882	-3.95222	7.74289e-05	0.000237166
BDLF2	333.704	-0.452785	0.148793	-3.04306	0.00234189	0.00569138
BDLF3	86.5289	-0.541612	0.2819	-1.92129	0.0546947	0.0979147
BDLF3.5	542.235	-0.779039	0.122747	-6.34669	2.19993e-10	1.20705e-09
BDLF4	507.369	-0.763372	0.126179	-6.04993	1.44907e-09	7.3848e-09
BdRF1	227.052	-0.487251	0.229451	-2.12355	0.0337076	0.0637917
BFLF1	86.1227	-0.588083	0.284554	-2.06669	0.0387637	0.0722023
BFLF2	68.1214	-0.470196	0.30283	-1.55267	0.120501	0.192796
BFRF1	428.503	-0.883487	0.153705	-5.74795	9.03341e-09	4.27382e-08
BFRF1A	444.478	-0.862509	0.157249	-5.48498	4.1351e-08	1.83782e-07
BFRF2	315.213	-0.915895	0.182633	-5.01493	5.3052e-07	2.10701e-06
BFRF3	112.631	-0.735676	0.278584	-2.64077	0.00827175	0.0180834
BGLF1	406.01	-0.766222	0.137081	-5.58956	2.27641e-08	1.0369e-07
BGLF2	221.303	-0.46707	0.172179	-2.71271	0.00667363	0.0148671
BGLF3	654.479	-0.828126	0.134661	-6.14971	7.76249e-10	4.05059e-09
BGLF3.5	491.121	-0.864119	0.14269	-6.05593	1.39613e-09	7.12485e-09
BGLF4	438.598	-0.873266	0.151262	-5.7732	7.77799e-09	3.70312e-08
BGLF5	310.274	-0.8828	0.174611	-5.0558	4.286e-07	1.71995e-06
BGRF1/BDRF1	163.044	-0.665954	0.234787	-2.83642	0.00456231	0.0105074
BHLF1	2723.39	-0.178893	0.259117	-0.690395	0.489946	0.601566
BHRF1	117.591	-0.685722	0.253147	-2.70879	0.00675287	0.0150315
BILF1	338.389	-0.592548	0.180065	-3.29075	0.000999209	0.00258686
BILF2	249.587	0.0197656	0.195965	0.100863	0.919659	0.948647
BKRF2	248.79	-0.605795	0.197061	-3.07416	0.002111	0.00516698
BKRF3	234.276	-0.643989	0.201189	-3.20092	0.0013699	0.00346167
BKRF4	131.535	-0.840561	0.274805	-3.05876	0.00222257	0.00542208
BLLF1	160.474	-0.472281	0.244625	-1.93063	0.0535288	0.0960408
BLLF2	46.4048	-0.696421	0.474344	-1.46818	0.142056	0.22124
BLLF3	123.814	-0.664985	0.273582	-2.43066	0.0150713	0.0311101
BLRF1	199.272	-0.566472	0.210859	-2.6865	0.00722058	0.0159761
BLRF2	118.399	-0.591266	0.245684	-2.40661	0.0161015	0.0329779
BMRF1	710.892	-1.0576	0.141876	-7.45438	9.02913e-14	6.44818e-13
BMRF2	392.035	-0.987006	0.193365	-5.10438	3.31886e-07	1.34833e-06
BNLF2a	166.322	0.541227	0.226566	2.38882	0.0169025	0.034446
BNLF2b	65.4568	0.484212	0.306646	1.57906	0.114323	0.184371
BNRF1	426.339	1.12826	0.179864	6.27285	3.5449e-10	1.91022e-09
BOLF1	233.667	0.0990544	0.194195	0.510077	0.609998	0.707287
BORF1	558.78	-0.915711	0.150211	-6.09615	1.08653e-09	5.60005e-09
BORF2	448.711	-0.985436	0.164211	-6.00104	1.96056e-09	9.8671e-09
BPLF1	207.585	0.311552	0.21828	1.4273	0.153492	0.236078
BRLF1	396.879	-0.269277	0.186331	-1.44515	0.148415	0.229397
BRRF2	222.673	-1.04653	0.186496	-5.61153	2.00544e-08	9.17758e-08
BSLF1	440.055	-1.24061	0.181549	-6.8335	8.28668e-12	5.0948e-11
BSLF2/BMLF1	270.73	-1.1826	0.232201	-5.09301	3.52417e-07	1.42614e-06
BSRF1	96.3978	-0.303438	0.267562	-1.13409	0.256759	0.360105
BTRF1	12.5336	-1.20943	0.84933	-1.42398	0.154453	0.237204
BVLF1	58.1295	-0.619355	0.322884	-1.91819	0.0550864	0.0985096
BVRF1	61.9295	-1.5248	0.325861	-4.67929	2.87864e-06	1.05646e-05
BVRF2	267.838	-0.568614	0.192015	-2.9613	0.00306339	0.00729309
BWRF	54.8159	-1.1348	0.359122	-3.15991	0.00157817	0.00394524
BXLF1	392.009	-0.726988	0.15464	-4.70117	2.58675e-06	9.53556e-06
BXLF2	225.869	-0.735611	0.193196	-3.80759	0.000140326	0.00041439
BXRF1	74.5123	-1.23829	0.279851	-4.42482	9.65216e-06	3.31963e-05
BZLF1	111.033	-0.525656	0.349653	-1.50337	0.132745	0.208788
BZLF2	82.3423	-0.929239	0.325747	-2.85264	0.00433572	0.010026
EBER-1	46112.2	0.607802	0.187255	3.24585	0.001171	0.00299699
EBER-2	23420	-0.288268	0.236792	-1.21739	0.223456	0.321686
EBNA1_Cp/Wp	7246.19	-0.838072	0.0820014	-10.2202	1.60993e-24	2.20176e-23
EBNA1_Qp	5991.42	-0.902718	0.0871762	-10.3551	3.96814e-25	5.58827e-24
EBNA2	243.622	-0.175647	0.224072	-0.783887	0.433106	0.547356
EBNA3A	6430.29	-0.818406	0.0825859	-9.90976	3.77542e-23	4.80457e-22
EBNA3B	6681.34	-0.833574	0.0797702	-10.4497	1.47003e-25	2.12437e-24
EBNALP	192.76	-0.0808921	0.244856	-0.330365	0.741124	0.815163
LF1	233.401	-0.529474	0.189611	-2.79243	0.00523143	0.0119243
LF2	105.5	-0.661268	0.272527	-2.42643	0.0152483	0.0314305
LF3	1971.65	-0.139472	0.347973	-0.400814	0.688557	0.773355
LMP-1	343.419	1.40503	0.181455	7.74313	9.70024e-15	7.40098e-14
LMP-2A	2506.2	2.60728	0.112723	23.1298	2.31978e-118	7.12064e-116
LMP-2B	825.979	1.26995	0.141978	8.94474	3.72829e-19	3.75103e-18
RPMS1	5096.5	1.36534	0.0758303	18.0052	1.77215e-72	1.74847e-70

### Sheet: Mutu-I 12h v latency
Mutu-I	baseMean	log2FoldChange	lfcSE	stat	pvalue	padj
A73	532.229	1.9169	0.173114	11.073	1.69555e-28	2.00118e-27
BALF1	81.7555	1.44502	0.281069	5.14115	2.73058e-07	9.32043e-07
BALF2	969.911	2.58137	0.138429	18.6476	1.31988e-77	7.80749e-76
BALF3	770.985	2.39742	0.143842	16.667	2.27739e-62	8.66654e-61
BALF4	243.875	1.8052	0.199408	9.05277	1.3939e-19	1.075e-18
BALF5	662.874	1.5153	0.130312	11.6283	2.95931e-31	3.90481e-30
BARF0	125.758	1.73055	0.280843	6.16199	7.18384e-10	3.05724e-09
BaRF1	943.82	1.58309	0.116816	13.5519	7.71703e-42	1.52661e-40
BARF1	23.4579	1.37154	0.480747	2.85293	0.00433185	0.00892016
BBLF1	121.334	0.80761	0.22714	3.55557	0.000377167	0.000914891
BBLF2/BBLF3	327.185	1.01748	0.152643	6.66575	2.63308e-11	1.24774e-10
BBLF4	108.63	0.304841	0.25987	1.17306	0.240774	0.323019
BBRF1	273.726	-0.296918	0.198861	-1.49309	0.135414	0.198791
BBRF2	45.0372	-0.568103	0.350645	-1.62017	0.105197	0.159828
BBRF3	85.889	0.11351	0.311071	0.3649	0.715186	0.781907
BcLF1	480.23	-0.399057	0.15672	-2.5463	0.0108871	0.0208798
BCRF1	42.7173	0.916004	0.38903	2.35458	0.0185436	0.0339948
BcRF1	53.6036	-0.85911	0.436889	-1.96642	0.0492496	0.0819226
BDLF1	601.136	-0.364411	0.117496	-3.10147	0.00192563	0.00420025
BDLF2	333.704	-0.485228	0.148886	-3.25906	0.00111783	0.00252832
BDLF3	86.5289	-0.545573	0.281804	-1.936	0.0528674	0.0872601
BDLF3.5	542.235	0.530553	0.117842	4.50225	6.72363e-06	2.00567e-05
BDLF4	507.369	0.593685	0.120887	4.91105	9.0589e-07	2.95108e-06
BdRF1	227.052	-0.113374	0.227696	-0.49792	0.61854	0.697829
BFLF1	86.1227	0.631934	0.273057	2.31429	0.0206518	0.037494
BFLF2	68.1214	0.583541	0.291425	2.00237	0.0452447	0.0759143
BFRF1	428.503	0.393539	0.148833	2.64416	0.00818932	0.0160591
BFRF1A	444.478	0.426632	0.152654	2.79476	0.00519375	0.0105458
BFRF2	315.213	0.425139	0.176674	2.40635	0.0161128	0.0299011
BFRF3	112.631	0.35371	0.269924	1.31041	0.190059	0.265295
BGLF1	406.01	0.688092	0.130562	5.27025	1.3624e-07	4.76875e-07
BGLF2	221.303	0.899728	0.163814	5.49236	3.96588e-08	1.46078e-07
BGLF3	654.479	0.538583	0.130805	4.11744	3.831e-05	0.000105103
BGLF3.5	491.121	0.692227	0.137157	5.04697	4.48878e-07	1.5008e-06
BGLF4	438.598	0.753646	0.145133	5.1928	2.07159e-07	7.13759e-07
BGLF5	310.274	0.972489	0.165822	5.86466	4.50057e-09	1.79971e-08
BGRF1/BDRF1	163.044	1.06752	0.224133	4.76291	1.90818e-06	6.02654e-06
BHLF1	2723.39	0.335103	0.258959	1.29404	0.195652	0.271669
BHRF1	117.591	1.06919	0.23879	4.47753	7.55109e-06	2.24013e-05
BILF1	338.389	1.64033	0.170724	9.60807	7.39236e-22	6.4088e-21
BILF2	249.587	1.3462	0.190424	7.06948	1.55518e-12	8.01722e-12
BKRF2	248.79	0.0255059	0.194044	0.131444	0.895424	0.924119
BKRF3	234.276	0.0167029	0.197896	0.0844025	0.932736	0.952494
BKRF4	131.535	-0.0435022	0.269339	-0.161514	0.871688	0.905452
BLLF1	160.474	0.37083	0.239686	1.54715	0.121827	0.18159
BLLF2	46.4048	0.890755	0.455889	1.95389	0.0507148	0.0840622
BLLF3	123.814	1.36051	0.258933	5.25428	1.48605e-07	5.18537e-07
BLRF1	199.272	0.686021	0.204127	3.36076	0.000777283	0.00179985
BLRF2	118.399	0.570259	0.23648	2.41144	0.0158895	0.0295277
BMRF1	710.892	1.71933	0.133656	12.8638	7.19667e-38	1.24349e-36
BMRF2	392.035	1.88298	0.181978	10.3473	4.3028e-25	4.34932e-24
BNLF2a	166.322	1.70602	0.220875	7.72394	1.12786e-14	6.67962e-14
BNLF2b	65.4568	1.36579	0.298319	4.57829	4.68801e-06	1.42161e-05
BNRF1	426.339	0.77712	0.180628	4.30231	1.69024e-05	4.83789e-05
BOLF1	233.667	1.24642	0.18924	6.58646	4.50444e-11	2.10131e-10
BORF1	558.78	1.21577	0.143556	8.46896	2.47598e-17	1.70129e-16
BORF2	448.711	1.18967	0.156308	7.61101	2.71957e-14	1.5726e-13
BPLF1	207.585	1.54198	0.21306	7.23731	4.57658e-13	2.4351e-12
BRLF1	396.879	1.94932	0.179042	10.8875	1.32197e-27	1.49239e-26
BRRF2	222.673	0.232097	0.178408	1.30094	0.19328	0.269004
BSLF1	440.055	1.25898	0.172043	7.3178	2.52068e-13	1.36799e-12
BSLF2/BMLF1	270.73	1.67518	0.217793	7.69161	1.45292e-14	8.5436e-14
BSRF1	96.3978	1.2882	0.254227	5.06714	4.03845e-07	1.3561e-06
BTRF1	12.5336	-0.539618	0.83206	-0.648532	0.516641	0.605166
BVLF1	58.1295	-0.348102	0.318978	-1.0913	0.275139	0.361196
BVRF1	61.9295	-0.282655	0.306397	-0.922514	0.356261	0.446442
BVRF2	267.838	-0.133121	0.189938	-0.700863	0.483389	0.573282
BWRF	54.8159	-0.890908	0.355452	-2.50641	0.0121965	0.0231662
BXLF1	392.009	1.28869	0.145924	8.83119	1.03567e-18	7.63033e-18
BXLF2	225.869	0.895164	0.183891	4.8679	1.12792e-06	3.6396e-06
BXRF1	74.5123	-0.253009	0.266148	-0.950631	0.341791	0.431091
BZLF1	111.033	2.33512	0.328241	7.11407	1.12674e-12	5.85541e-12
BZLF2	82.3423	1.26533	0.30366	4.16693	3.08723e-05	8.56711e-05
EBER-1	46112.2	0.549703	0.187256	2.93557	0.00332939	0.00699165
EBER-2	23420	-0.604593	0.236807	-2.55311	0.0106767	0.0205124
EBNA1_Cp/Wp	7246.19	0.937724	0.0812738	11.5378	8.50331e-31	1.10236e-29
EBNA1_Qp	5991.42	1.00443	0.0862657	11.6434	2.47869e-31	3.28809e-30
EBNA2	243.622	0.429827	0.221803	1.93788	0.0526382	0.0869438
EBNA3A	6430.29	0.983593	0.0817605	12.0302	2.46648e-33	3.5686e-32
EBNA3B	6681.34	0.951636	0.0789546	12.053	1.8712e-33	2.72091e-32
EBNALP	192.76	0.581699	0.242049	2.40323	0.0162511	0.0301352
LF1	233.401	1.41972	0.17896	7.93315	2.13648e-15	1.31757e-14
LF2	105.5	1.12917	0.2576	4.3834	1.16839e-05	3.39989e-05
LF3	1971.65	0.194153	0.347865	0.558129	0.576757	0.661176
LMP-1	343.419	2.71874	0.177906	15.2819	1.01007e-52	2.85396e-51
LMP-2A	2506.2	2.47945	0.112785	21.9839	4.10872e-107	5.01437e-105
LMP-2B	825.979	1.10606	0.14219	7.77877	7.32357e-15	4.39262e-14
RPMS1	5096.5	2.32083	0.0754189	30.7725	6.11084e-208	3.66461e-205

### Sheet: Akata 4h v latency
Akata	baseMean	log2FoldChange	lfcSE	stat	pvalue	padj
A73	468.78	0.58472	0.0977177	5.98377	2.18031e-09	2.13536e-08
BALF1	21.1924	2.21068	0.586421	3.76978	0.000163389	0.000765504
BALF2	310.932	4.81587	0.203903	23.6184	2.4932e-123	7.37616e-121
BALF3	382.074	3.31426	0.174248	19.0203	1.15793e-80	1.84044e-78
BALF4	264.887	2.28483	0.215042	10.625	2.27988e-26	7.18619e-25
BALF5	255.415	3.03107	0.189678	15.9801	1.75875e-57	1.52328e-55
BARF0	120.113	0.867936	0.206222	4.20874	2.56795e-05	0.000140357
BaRF1	522.964	3.58228	0.137099	26.1292	1.69817e-150	6.85715e-148
BARF1	17.791	0.420624	0.544944	0.771867	0.440193	0.609349
BBLF1	75.6327	2.82573	0.355179	7.95581	1.7797e-15	3.06863e-14
BBLF2/BBLF3	110.211	3.09549	0.310945	9.95511	2.39549e-23	6.54892e-22
BBLF4	43.2333	2.21492	0.403845	5.48458	4.14462e-08	3.48745e-07
BBRF1	173.935	0.96181	0.220753	4.35695	1.31887e-05	7.58746e-05
BBRF2	48.3724	0.987543	0.422827	2.33557	0.0195135	0.0535971
BBRF3	107.755	1.17005	0.336062	3.48164	0.000498358	0.00210628
BcLF1	1396.1	0.154968	0.123399	1.25583	0.209179	0.36026
BCRF1	12.4362	0.711862	0.797965	0.892098	0.372341	0.544214
BcRF1	62.8179	0.405869	0.447419	0.907134	0.364336	0.536133
BDLF1	1311.26	-0.0891083	0.118107	-0.754469	0.450567	0.618836
BDLF2	856.988	-0.182539	0.13538	-1.34835	0.177546	0.318214
BDLF3	308.079	-0.364834	0.2065	-1.76675	0.0772699	0.165798
BDLF3.5	385.913	1.86777	0.1588	11.7618	6.14233e-32	2.49713e-30
BDLF4	367.528	2.00651	0.162519	12.3463	5.09748e-35	2.28362e-33
BdRF1	326.941	0.430761	0.198769	2.16714	0.030224	0.0773355
BFLF1	111.644	1.48329	0.283294	5.23588	1.64201e-07	1.27441e-06
BFLF2	90.0552	1.6062	0.325112	4.94045	7.79406e-07	5.49668e-06
BFRF1	782.004	2.25499	0.15111	14.9229	2.34021e-50	1.6415e-48
BFRF1A	791.923	2.22045	0.147299	15.0745	2.3845e-51	1.70866e-49
BFRF2	619.419	2.12778	0.159805	13.3149	1.89655e-40	1.03226e-38
BFRF3	224.479	1.76699	0.231206	7.64248	2.13078e-14	3.35988e-13
BGLF1	325.603	1.96768	0.176747	11.1327	8.69389e-29	3.04195e-27
BGLF2	235.171	1.81657	0.228587	7.94696	1.91146e-15	3.28067e-14
BGLF3	399.524	2.2556	0.162467	13.8834	7.98389e-44	4.71476e-42
BGLF3.5	323.263	2.50491	0.183789	13.6293	2.68322e-42	1.52719e-40
BGLF4	294.923	2.50276	0.19507	12.8301	1.11194e-37	5.52842e-36
BGLF5	185.443	2.55385	0.225713	11.3146	1.11139e-29	4.06479e-28
BGRF1/BDRF1	118.85	0.530025	0.276224	1.91882	0.0550069	0.125773
BHRF1	205.945	1.92644	0.211303	9.11694	7.72747e-20	1.7721e-18
BILF1	110.098	2.18632	0.281728	7.76038	8.46769e-15	1.37878e-13
BILF2	123.557	0.596698	0.233198	2.55876	0.0105047	0.0315816
BKRF2	510.53	1.19216	0.166331	7.16737	7.64496e-13	1.0532e-11
BKRF3	459.404	1.24596	0.172718	7.21386	5.43886e-13	7.62998e-12
BKRF4	305.158	1.64097	0.217277	7.55245	4.27138e-14	6.56887e-13
BLLF1	468.738	-0.0555453	0.177467	-0.31299	0.754289	0.854512
BLLF2	112.205	-0.137158	0.317789	-0.431602	0.666031	0.79378
BLLF3	31.9071	1.42373	0.419	3.39792	0.000678993	0.00278771
BLRF1	145.743	0.328311	0.262882	1.24889	0.211705	0.363665
BLRF2	116.629	0.415593	0.329497	1.26129	0.207203	0.357865
BMRF1	330.639	4.01215	0.176499	22.7318	2.17285e-114	5.59714e-112
BMRF2	189.38	4.28257	0.247776	17.284	6.2056e-67	7.05056e-65
BNLF2a	52.6116	2.15307	0.349287	6.16418	7.08502e-10	7.35351e-09
BNLF2b	22.0764	1.70859	0.625064	2.73347	0.00626704	0.0201577
BNRF1	474.026	-0.0647705	0.187345	-0.345729	0.729547	0.83764
BOLF1	200.819	0.292903	0.253698	1.15453	0.248282	0.409409
BORF1	677.834	1.61728	0.153738	10.5197	7.00935e-26	2.1637e-24
BORF2	604.435	1.62218	0.161336	10.0547	8.76274e-24	2.45168e-22
BPLF1	178.196	0.283921	0.270627	1.04913	0.29412	0.462023
BRLF1	205.879	4.06988	0.234297	17.3707	1.37657e-67	1.60052e-65
BRRF1	16.6376	4.11158	0.835214	4.92279	8.53203e-07	5.99449e-06
BRRF2	125.557	1.23953	0.295981	4.18786	2.81593e-05	0.000152709
BSLF1	241.048	3.34925	0.185325	18.0723	5.26812e-73	6.93465e-71
BSLF2/BMLF1	155.643	3.90441	0.24063	16.2258	3.31327e-59	3.01841e-57
BSRF1	29.7395	1.66071	0.529066	3.13895	0.00169556	0.00634979
BTRF1	25.7748	0.450522	0.695885	0.647409	0.517367	0.678017
BVLF1	21.3205	1.0433	0.510207	2.04485	0.0408695	0.0990206
BVRF1	84.8969	1.22568	0.448933	2.73021	0.00632948	0.0203325
BVRF2	390.779	0.487233	0.181074	2.6908	0.00712816	0.0225751
BWRF1	2.43351	0.960973	1.83357	0.524101	0.600208	0.745297
BXLF1	174.41	2.38349	0.227522	10.4759	1.11468e-25	3.39183e-24
BXLF2	128.959	2.03862	0.277596	7.34382	2.07586e-13	3.04212e-12
BXRF1	95.8147	0.921955	0.39848	2.31368	0.0206855	0.0562937
BZLF1	63.7298	3.60357	0.340489	10.5835	3.55326e-26	1.11294e-24
BZLF2	63.3911	3.05795	0.353145	8.65918	4.75188e-18	9.86047e-17
EBNA-1_Cp	4261.76	2.14108	0.0764383	28.0106	1.20708e-172	6.55797e-170
EBNA-1_Qp	2807.86	2.25618	0.0810992	27.82	2.48405e-170	1.30221e-167
EBNA-2	56.0263	0.299459	0.354861	0.843875	0.398739	0.570246
EBNA-3A	3919.13	2.1975	0.0720754	30.4889	3.656e-204	3.21309e-201
EBNA-3B/EBNA-3C	4017.47	2.16523	0.076826	28.1835	9.30991e-175	5.4547e-172
EBNA-LP	49.422	0.197287	0.359909	0.548157	0.583584	0.732159
LF1	90.0555	1.85673	0.312043	5.95025	2.6774e-09	2.59499e-08
LF2	46.5488	1.21522	0.450561	2.69712	0.00699427	0.0222076
LF3	997.665	0.54809	0.243724	2.24882	0.0245242	0.0649077
LMP-1	69.0649	1.9554	0.331038	5.90688	3.48647e-09	3.33587e-08
LMP-2A	42.9339	1.41872	0.343486	4.13037	3.62178e-05	0.000192395
LMP-2B	5.80102	1.21072	0.939492	1.28869	0.197505	0.344964
RPMS1	2059.5	0.509351	0.0652442	7.80684	5.86386e-15	9.6859e-14

### Sheet: Akata 1h v latency
Akata	baseMean	log2FoldChange	lfcSE	stat	pvalue	padj
A73	468.78	-0.0498532	0.102002	-0.488746	0.625021	0.750789
BALF1	21.1924	1.34612	0.622196	2.1635	0.0305025	0.0677363
BALF2	310.932	0.82315	0.243001	3.38743	0.000705512	0.00220766
BALF3	382.074	-0.050248	0.223692	-0.224631	0.822267	0.890117
BALF4	264.887	-0.0315432	0.265806	-0.11867	0.905537	0.946042
BALF5	255.415	0.496455	0.223375	2.22252	0.0262483	0.0593042
BARF0	120.113	0.0415494	0.216203	0.192178	0.847603	0.908597
BaRF1	522.964	0.370974	0.167592	2.21356	0.0268592	0.060562
BARF1	17.791	0.544188	0.542559	1.003	0.31586	0.463675
BBLF1	75.6327	1.08939	0.393418	2.76905	0.00562205	0.0148976
BBLF2/BBLF3	110.211	0.71841	0.359658	1.99748	0.0457732	0.0962008
BBLF4	43.2333	0.418877	0.463867	0.90301	0.36652	0.517407
BBRF1	173.935	0.171483	0.240302	0.713613	0.475466	0.623067
BBRF2	48.3724	-1.97123	0.695232	-2.83535	0.00457753	0.0123362
BBRF3	107.755	0.90432	0.346508	2.60981	0.00905933	0.0229491
BcLF1	1396.1	0.117286	0.124861	0.93933	0.347561	0.498453
BCRF1	12.4362	-1.0216	1.00411	-1.01742	0.308954	0.455983
BcRF1	62.8179	-0.359042	0.498311	-0.720518	0.471206	0.619124
BDLF1	1311.26	-0.23469	0.121272	-1.93524	0.0529602	0.109013
BDLF2	856.988	-0.455163	0.142025	-3.20481	0.00135152	0.00402738
BDLF3	308.079	-0.790202	0.224122	-3.52576	0.000422267	0.00137085
BDLF3.5	385.913	0.505011	0.17578	2.87297	0.00406636	0.0110816
BDLF4	367.528	0.602807	0.180443	3.34071	0.000835655	0.00257911
BdRF1	326.941	-0.259501	0.219403	-1.18276	0.236905	0.373476
BFLF1	111.644	-0.124219	0.335856	-0.369858	0.711488	0.815134
BFLF2	90.0552	0.0261326	0.382437	0.0683318	0.945522	0.966414
BFRF1	782.004	0.0513382	0.176592	0.290717	0.771268	0.856307
BFRF1A	791.923	-0.000155553	0.173054	-0.000898868	0.999283	0.999804
BFRF2	619.419	-0.014622	0.189944	-0.0769807	0.938639	0.96231
BFRF3	224.479	-0.271051	0.285528	-0.949298	0.342469	0.492635
BGLF1	325.603	0.473355	0.198747	2.38169	0.0172332	0.0408073
BGLF2	235.171	0.38254	0.258694	1.47873	0.139211	0.244511
BGLF3	399.524	0.533727	0.182815	2.91949	0.00350603	0.00968802
BGLF3.5	323.263	0.58029	0.209093	2.77527	0.00551558	0.0146344
BGLF4	294.923	0.558321	0.221925	2.51581	0.0118759	0.0292999
BGLF5	185.443	0.660259	0.256884	2.57026	0.0101623	0.0254675
BGRF1/BDRF1	118.85	0.226706	0.288148	0.786769	0.431417	0.582977
BHRF1	205.945	-0.333579	0.268339	-1.24313	0.213822	0.34494
BILF1	110.098	-0.096933	0.342702	-0.282849	0.777293	0.859323
BILF2	123.557	0.438993	0.237291	1.85002	0.0643113	0.128353
BKRF2	510.53	0.128127	0.184127	0.69586	0.486516	0.633299
BKRF3	459.404	0.144464	0.192093	0.752053	0.452019	0.601777
BKRF4	305.158	0.509066	0.240269	2.11873	0.0341129	0.0746352
BLLF1	468.738	-0.0128186	0.178091	-0.0719777	0.94262	0.964538
BLLF2	112.205	-0.0628112	0.317707	-0.197701	0.843279	0.905607
BLLF3	31.9071	0.141802	0.471745	0.30059	0.763727	0.851353
BLRF1	145.743	-0.185381	0.28339	-0.654152	0.513014	0.656096
BLRF2	116.629	-0.259637	0.362385	-0.716468	0.473702	0.621499
BMRF1	330.639	0.271702	0.221471	1.22681	0.219896	0.352557
BMRF2	189.38	0.455162	0.308957	1.47322	0.140691	0.246672
BNLF2a	52.6116	-0.223839	0.43919	-0.509664	0.610287	0.739019
BNLF2b	22.0764	-3.07077	1.30813	-2.34745	0.0189022	0.0442842
BNRF1	474.026	-0.273793	0.19425	-1.40949	0.158691	0.271951
BOLF1	200.819	0.215935	0.258512	0.835302	0.403548	0.555898
BORF1	677.834	0.195293	0.17633	1.10754	0.268059	0.410275
BORF2	604.435	0.0622706	0.188379	0.33056	0.740977	0.83596
BPLF1	178.196	0.123183	0.278821	0.4418	0.658634	0.776533
BRLF1	205.879	1.49254	0.256874	5.81039	6.2327e-09	3.55796e-08
BRRF1	16.6376	0.142017	1.08918	0.130388	0.896259	0.940861
BRRF2	125.557	0.11894	0.331837	0.35843	0.720022	0.820924
BSLF1	241.048	-0.0395261	0.23633	-0.167249	0.867174	0.922504
BSLF2/BMLF1	155.643	-0.0675591	0.319906	-0.211184	0.832744	0.897562
BSRF1	29.7395	0.235404	0.603463	0.390089	0.696471	0.804419
BTRF1	25.7748	-1.58864	1.00824	-1.57566	0.115104	0.209411
BVLF1	21.3205	0.13979	0.539764	0.258984	0.795648	0.871825
BVRF1	84.8969	0.929751	0.465474	1.99743	0.0457785	0.0962055
BVRF2	390.779	-0.163543	0.198237	-0.824985	0.40938	0.561285
BWRF1	2.43351	3.21376	1.59573	2.01398	0.044012	0.0930156
BXLF1	174.41	0.369959	0.261106	1.41689	0.156514	0.268852
BXLF2	128.959	0.621025	0.309764	2.00483	0.0449809	0.0947564
BXRF1	95.8147	0.589842	0.416829	1.41507	0.157048	0.269632
BZLF1	63.7298	1.48482	0.372621	3.9848	6.75363e-05	0.000246604
BZLF2	63.3911	1.91308	0.370954	5.15718	2.50702e-07	1.22309e-06
EBNA-1_Cp	4261.76	0.224388	0.08128	2.76068	0.00576804	0.0152462
EBNA-1_Qp	2807.86	0.267073	0.0874994	3.05229	0.00227105	0.00649572
EBNA-2	56.0263	0.636829	0.347662	1.83175	0.0669891	0.132972
EBNA-3A	3919.13	0.20882	0.0779381	2.67931	0.00737743	0.0190308
EBNA-3B/EBNA-3C	4017.47	0.209871	0.0820356	2.55829	0.0105188	0.0262731
EBNA-LP	49.422	0.33742	0.357727	0.943231	0.345563	0.496236
LF1	90.0555	-0.111438	0.375672	-0.296637	0.766744	0.8533
LF2	46.5488	-0.981004	0.594019	-1.65147	0.0986432	0.184105
LF3	997.665	-0.112356	0.245686	-0.457315	0.647445	0.768337
LMP-1	69.0649	0.0663623	0.390677	0.169865	0.865116	0.920984
LMP-2A	42.9339	1.6144	0.340971	4.73471	2.19364e-06	9.66992e-06
LMP-2B	5.80102	0.994745	0.961487	1.03459	0.300861	0.446984
RPMS1	2059.5	0.0114716	0.0663567	0.172877	0.862748	0.919146

### Sheet: Akata 12h v latency
Akata	baseMean	log2FoldChange	lfcSE	stat	pvalue	padj
A73	468.78	1.03061	0.0958139	10.7563	5.53276e-27	2.4135e-25
BALF1	21.1924	4.22387	0.555167	7.60829	2.77745e-14	4.76972e-13
BALF2	310.932	4.66491	0.204177	22.8473	1.55325e-115	5.21491e-113
BALF3	382.074	5.00621	0.17022	29.4103	4.0533e-190	3.18728e-187
BALF4	264.887	5.17835	0.203101	25.4964	2.15866e-143	9.92353e-141
BALF5	255.415	4.4893	0.185014	24.2647	4.63107e-130	1.94903e-127
BARF0	120.113	1.22487	0.203533	6.01804	1.76543e-09	1.76727e-08
BaRF1	522.964	4.60287	0.135101	34.0699	2.06174e-254	3.08035e-251
BARF1	17.791	2.68666	0.487856	5.50707	3.64848e-08	3.09716e-07
BBLF1	75.6327	4.66051	0.343356	13.5734	5.75678e-42	4.90081e-40
BBLF2/BBLF3	110.211	4.84475	0.302529	16.0142	1.01715e-57	1.41365e-55
BBLF4	43.2333	3.98602	0.3862	10.3211	5.65613e-25	2.17798e-23
BBRF1	173.935	4.13218	0.197306	20.943	2.17375e-97	5.64815e-95
BBRF2	48.3724	4.3462	0.374737	11.598	4.21846e-31	2.24304e-29
BBRF3	107.755	5.03525	0.29625	16.9966	8.69831e-65	1.36797e-62
BcLF1	1396.1	5.25029	0.103808	50.577	0	0
BCRF1	12.4362	3.85069	0.710391	5.42053	5.94242e-08	4.8822e-07
BcRF1	62.8179	4.7211	0.376877	12.5269	5.32025e-36	3.61305e-34
BDLF1	1311.26	4.92507	0.0971833	50.6781	0	0
BDLF2	856.988	4.76749	0.10826	44.0374	0	0
BDLF3	308.079	4.53395	0.157576	28.7731	4.65691e-182	3.23612e-179
BDLF3.5	385.913	4.40086	0.149846	29.3692	1.36084e-189	1.01658e-186
BDLF4	367.528	4.52151	0.153493	29.4574	1.01324e-190	8.18284e-188
BdRF1	326.941	4.82929	0.166438	29.0155	4.19294e-185	2.98307e-182
BFLF1	111.644	4.45779	0.259518	17.1772	3.93605e-66	6.39202e-64
BFLF2	90.0552	4.64249	0.29843	15.5564	1.4407e-54	1.81644e-52
BFRF1	782.004	5.32753	0.144628	36.8362	4.86758e-297	9.69655e-294
BFRF1A	791.923	5.26857	0.140836	37.4092	2.77105e-306	5.91441e-303
BFRF2	619.419	5.2858	0.15154	34.8806	1.46386e-266	2.3022e-263
BFRF3	224.479	5.00867	0.214201	23.3831	6.35485e-121	2.31572e-118
BGLF1	325.603	4.62927	0.166399	27.8203	2.46554e-170	1.60158e-167
BGLF2	235.171	5.01796	0.212464	23.618	2.52052e-123	1.00421e-120
BGLF3	399.524	4.5984	0.155258	29.6177	8.83576e-193	7.33392e-190
BGLF3.5	323.263	4.76218	0.176477	26.9847	2.23284e-160	1.25886e-157
BGLF4	294.923	4.77786	0.187427	25.4918	2.43025e-143	1.10028e-140
BGLF5	185.443	4.59568	0.216833	21.1946	1.07119e-99	2.85789e-97
BGRF1/BDRF1	118.85	4.23877	0.23534	18.0112	1.58998e-72	2.91474e-70
BHRF1	205.945	4.65148	0.197197	23.588	5.11284e-123	1.98411e-120
BILF1	110.098	4.34608	0.268654	16.1772	7.29917e-59	1.0386e-56
BILF2	123.557	3.03334	0.212787	14.2553	4.15444e-46	4.05682e-44
BKRF2	510.53	4.94399	0.151141	32.7112	1.08191e-234	1.34702e-231
BKRF3	459.404	4.95561	0.156938	31.5768	7.68994e-219	7.41236e-216
BKRF4	305.158	5.28218	0.199455	26.4831	1.51855e-154	8.25012e-152
BLLF1	468.738	4.64818	0.1455	31.9462	6.10833e-224	6.29389e-221
BLLF2	112.205	4.19783	0.258527	16.2375	2.73941e-59	3.95442e-57
BLLF3	31.9071	3.3472	0.391491	8.54989	1.23211e-17	2.82552e-16
BLRF1	145.743	4.36147	0.219316	19.8867	5.30811e-88	1.19257e-85
BLRF2	116.629	4.75602	0.276928	17.1742	4.14414e-66	6.69356e-64
BMRF1	330.639	4.5859	0.175197	26.1757	5.0324e-151	2.59264e-148
BMRF2	189.38	4.92436	0.24597	20.0202	3.67197e-89	8.44017e-87
BNLF2a	52.6116	3.92881	0.332732	11.8077	3.56033e-32	2.01872e-30
BNLF2b	22.0764	4.5629	0.576915	7.90914	2.59174e-15	4.87988e-14
BNRF1	474.026	4.87457	0.152492	31.9662	3.22052e-224	3.43687e-221
BOLF1	200.819	4.85019	0.206618	23.4742	7.48732e-122	2.79661e-119
BORF1	677.834	5.466	0.140762	38.8314	0	0
BORF2	604.435	5.43975	0.147789	36.8074	1.40542e-296	2.6247e-293
BPLF1	178.196	4.85632	0.220498	22.0243	1.68356e-107	5.03065e-105
BRLF1	205.879	4.42489	0.233285	18.9677	3.154e-80	6.54476e-78
BRRF1	16.6376	5.05463	0.826002	6.1194	9.39286e-10	9.7896e-09
BRRF2	125.557	4.67831	0.267769	17.4715	2.36323e-68	3.98958e-66
BSLF1	241.048	4.20081	0.182695	22.9936	5.40447e-117	1.85622e-114
BSLF2/BMLF1	155.643	4.44409	0.238727	18.6158	2.3937e-77	4.70567e-75
BSRF1	29.7395	4.30933	0.490928	8.77793	1.66507e-18	4.11189e-17
BTRF1	25.7748	4.90612	0.575514	8.52476	1.53127e-17	3.4769e-16
BVLF1	21.3205	2.00179	0.494556	4.04766	5.1732e-05	0.000267579
BVRF1	84.8969	5.76985	0.389516	14.8129	1.20989e-49	1.31944e-47
BVRF2	390.779	4.82984	0.152546	31.6615	5.26741e-220	5.24652e-217
BWRF1	2.43351	4.04961	1.56124	2.59385	0.00949086	0.0288032
BXLF1	174.41	4.25797	0.219263	19.4195	5.28098e-84	1.15183e-81
BXLF2	128.959	4.6667	0.261319	17.8583	2.49267e-71	4.51414e-69
BXRF1	95.8147	5.46611	0.33839	16.1533	1.07722e-58	1.52552e-56
BZLF1	63.7298	3.68566	0.339889	10.8437	2.13593e-27	9.45535e-26
BZLF2	63.3911	4.05804	0.346125	11.7242	9.5803e-32	5.31111e-30
EBNA-1_Cp	4261.76	4.42017	0.0750878	58.8667	0	0
EBNA-1_Qp	2807.86	4.27985	0.0794982	53.8358	0	0
EBNA-2	56.0263	3.04276	0.31663	9.60982	7.26737e-22	2.28345e-20
EBNA-3A	3919.13	4.4667	0.0705312	63.3295	0	0
EBNA-3B/EBNA-3C	4017.47	4.42071	0.0754263	58.6096	0	0
EBNA-LP	49.422	2.9577	0.31692	9.33266	1.03248e-20	2.99531e-19
LF1	90.0555	4.39142	0.292781	14.999	7.45525e-51	8.40642e-49
LF2	46.5488	4.37308	0.410017	10.6656	1.47457e-26	6.20587e-25
LF3	997.665	3.14889	0.24122	13.054	6.02829e-39	4.72785e-37
LMP-1	69.0649	4.10009	0.313126	13.0941	3.55963e-39	2.8139e-37
LMP-2A	42.9339	2.85124	0.32357	8.8118	1.23152e-18	3.07684e-17
LMP-2B	5.80102	3.2299	0.86012	3.75518	0.00017322	0.000805223
RPMS1	2059.5	0.761324	0.0648553	11.7388	8.06114e-32	4.47723e-30

### Sheet: WT LCL C60 v DMSO
WT LCL	baseMean	log2FoldChange	lfcSE	stat	pvalue	padj
A73	6118.55	-0.599821	0.122075	-4.91353	8.94488e-07	1.46756e-05
BALF1	246.102	-0.281388	0.282118	-0.997412	0.318564	0.55407
BALF2	1039.27	-0.408324	0.158889	-2.56988	0.0101735	0.0462772
BALF3	1351.36	-0.303278	0.142668	-2.12576	0.0335232	0.117308
BALF4	1077.43	-0.308617	0.153479	-2.01081	0.0443458	0.144583
BALF5	1136.41	-0.261884	0.14215	-1.84231	0.0654303	0.191826
BARF0	1038.47	-0.477467	0.163203	-2.9256	0.00343795	0.0191894
BaRF1	6039.95	-0.152223	0.0995219	-1.52954	0.126131	0.30464
BARF1	376.614	-0.518483	0.234467	-2.21133	0.027013	0.0992372
BBLF1	895.985	-0.269798	0.158405	-1.70321	0.0885285	0.238445
BBLF2/BBLF3	1166.5	-0.12309	0.146928	-0.837752	0.40217	0.635154
BBLF4	3449.06	-0.525643	0.119642	-4.39346	1.11561e-05	0.00014109
BBRF1	2133.8	-0.413815	0.115919	-3.56987	0.000357154	0.00287437
BBRF2	552.977	-0.375288	0.201102	-1.86616	0.0620196	0.184726
BBRF3	2060.51	-0.274461	0.119292	-2.30076	0.0214054	0.0831432
BcLF1	4553.35	-0.317607	0.0972058	-3.26737	0.00108552	0.00732567
BCRF1	455.27	0.227072	0.248872	0.912405	0.361556	0.598408
BcRF1	777.96	-0.460562	0.161524	-2.85136	0.00435329	0.0233316
BDLF1	7866.09	-0.448762	0.106807	-4.20162	2.65009e-05	0.000304492
BDLF2	4499.57	-0.532	0.119169	-4.46423	8.03565e-06	0.000105335
BDLF3	1773.89	-0.423097	0.127582	-3.31627	0.000912275	0.00634635
BDLF3.5	2212.71	-0.477831	0.13024	-3.66884	0.000243651	0.00205972
BDLF4	2055.71	-0.454462	0.128382	-3.53993	0.000400235	0.00315528
BdRF1	2398.52	-0.138519	0.118335	-1.17057	0.241774	0.467592
BFLF1	1867.8	-0.0341269	0.141667	-0.240896	0.809636	0.912738
BFLF2	1458.74	-0.0133005	0.151546	-0.0877654	0.930063	0.970776
BFRF1	5320.18	-0.139191	0.109426	-1.27201	0.203368	0.420165
BFRF1A	5723.69	-0.124229	0.103774	-1.19712	0.231261	0.454675
BFRF2	3512.84	-0.131129	0.114833	-1.14191	0.253491	0.481667
BFRF3	1059.25	-0.0892259	0.158094	-0.564386	0.572491	0.773387
BGLF1	1792.48	-0.430519	0.133568	-3.22322	0.00126758	0.00831655
BGLF2	1175.35	-0.384053	0.155675	-2.46701	0.0136245	0.0583033
BGLF3	3339.41	-0.343872	0.105929	-3.24626	0.00116933	0.00777939
BGLF3.5	2855.66	-0.308343	0.11015	-2.79929	0.00512151	0.0266377
BGLF4	2518.49	-0.30584	0.114844	-2.66309	0.00774267	0.0371835
BGLF5	1802.7	-0.300784	0.130042	-2.31298	0.0207238	0.0811135
BGRF1/BDRF1	2026.04	-0.591307	0.11684	-5.0608	4.17495e-07	7.37151e-06
BHLF1	29538.5	-0.0622511	0.199707	-0.311713	0.755259	0.884402
BHRF1	6635.31	0.119738	0.100421	1.19236	0.23312	0.457062
BILF1	244.801	-0.177016	0.284538	-0.622119	0.533864	0.7461
BILF2	1307.79	-0.239885	0.142814	-1.6797	0.0930152	0.247136
BKRF2	3422.21	-0.232258	0.10628	-2.18534	0.0288641	0.104369
BKRF3	3160.13	-0.225969	0.111971	-2.0181	0.0435811	0.142546
BKRF4	1676.65	-0.263923	0.142639	-1.85028	0.0642732	0.189512
BLLF1	3505.25	-0.301123	0.107069	-2.81243	0.0049168	0.0257569
BLLF2	932.635	-0.202322	0.155876	-1.29797	0.194298	0.408043
BLLF3	536.523	-0.111156	0.218436	-0.508872	0.610842	0.798996
BLRF1	2387.57	-0.138367	0.113292	-1.22133	0.221962	0.443367
BLRF2	1516.7	-0.180628	0.135129	-1.33671	0.181317	0.38949
BMRF1	4458.55	-0.116486	0.110977	-1.04963	0.293886	0.528266
BMRF2	3053.11	-0.132693	0.124329	-1.06727	0.28585	0.51998
BNLF2a	1069.09	-0.0159371	0.197555	-0.080672	0.935703	0.973
BNLF2b	368.988	-0.189741	0.228514	-0.830325	0.406355	0.638795
BNRF1	4317.44	-0.0311576	0.109211	-0.285297	0.775417	0.895748
BOLF1	1978.24	-0.245212	0.141591	-1.73183	0.0833033	0.228792
BORF1	4631.94	-0.166897	0.113157	-1.47492	0.140235	0.32796
BORF2	3922.56	-0.173408	0.112132	-1.54645	0.121995	0.297929
BPLF1	1594.94	-0.24417	0.145642	-1.67651	0.0936392	0.248483
BRLF1	1601.93	-0.070265	0.138434	-0.507572	0.611754	0.79959
BRRF1	550.777	-0.436843	0.1881	-2.32239	0.0202117	0.0796141
BRRF2	1312.63	-0.491952	0.144938	-3.39422	0.000688239	0.00500209
BSFL1	2754.47	-0.259379	0.115905	-2.23787	0.0252298	0.0944724
BSLF2/BMLF1	1824.87	-0.247996	0.143311	-1.73048	0.083545	0.229236
BSRF1	506.113	-0.224116	0.199468	-1.12357	0.261197	0.490605
BTRF1	264.829	-0.482942	0.265307	-1.82031	0.0687111	0.198611
BVLF1	276.125	-0.629715	0.267687	-2.35243	0.0186511	0.074792
BVRF1	488.457	-0.479442	0.232934	-2.05827	0.0395641	0.132816
BVRF2	2802.28	-0.164771	0.112996	-1.4582	0.144784	0.335213
BWRF1_1	724.896	-0.21894	0.233903	-0.936027	0.349259	0.585952
BXLF1	1320.98	-0.327359	0.142617	-2.29536	0.0217122	0.0840151
BXLF2	877.238	-0.417134	0.164019	-2.5432	0.0109842	0.0491667
BZLF1	668.808	0.10682	0.207174	0.515607	0.606129	0.795934
BZLF2	1512.79	-0.250809	0.157258	-1.59488	0.110738	0.278787
EBER-1	7136.26	-0.705482	0.100969	-6.98713	2.80559e-12	1.17405e-10
EBER-2	12616.7	-0.400182	0.12325	-3.24692	0.00116663	0.00776613
EBNA-LP	23083.7	-0.230186	0.114844	-2.00434	0.0450334	0.146208
EBNA1_Cp/Wp	81681.8	-0.198184	0.0956719	-2.07149	0.0383128	0.129515
EBNA1_Qp	33829.4	-0.278156	0.0894002	-3.11135	0.00186232	0.0115247
EBNA2	26767.9	-0.215397	0.110121	-1.95601	0.0504637	0.159176
EBNA3A	75446.1	-0.184312	0.0966527	-1.90695	0.0565275	0.172685
EBNA3B/EBNA3C	78045	-0.188897	0.0959453	-1.9688	0.0489762	0.155695
EBNA3B/EBNA3C_2	76759.9	-0.189198	0.0961138	-1.96848	0.0490131	0.155776
LF1	103.213	-0.0112694	0.453832	-0.0248316	0.980189	0.991703
LF2	2.5563	-1.55242	3.4781	-0.446341	0.655351	NA
LF3	10162.1	0.299501	0.438455	0.683083	0.494555	0.714216
LMP-1	2173.43	0.0857964	0.132852	0.645805	0.518405	0.733844
LMP-2A	3186.57	0.210023	0.120946	1.7365	0.0824752	0.227132
LMP-2B	1213.39	0.192731	0.162238	1.18795	0.234852	0.45927
RPMS1	20362.5	-0.458932	0.101581	-4.5179	6.24568e-06	8.44774e-05

### Sheet: deltaCTCF LCL C60 v DMSO
ΔCTCF LCL	baseMean	log2FoldChange	lfcSE	stat	pvalue	padj
A73	6118.55	-0.111505	0.101631	-1.09715	0.272574	0.545217
BALF1	246.102	-0.0997969	0.262436	-0.380272	0.703744	0.870214
BALF2	1039.27	-0.137165	0.145372	-0.943542	0.345404	0.618758
BALF3	1351.36	0.184102	0.131177	1.40346	0.16048	0.398274
BALF4	1077.43	0.208412	0.142792	1.45956	0.144412	0.374507
BALF5	1136.41	-0.146996	0.130947	-1.12256	0.261626	0.532234
BARF0	1038.47	-0.0396877	0.140761	-0.281951	0.777981	0.907034
BaRF1	6039.95	-0.0951605	0.0846302	-1.12443	0.260832	0.531574
BARF1	376.614	-0.367802	0.208911	-1.76057	0.0783118	0.252397
BBLF1	895.985	0.0479096	0.146285	0.327508	0.743283	0.889147
BBLF2/BBLF3	1166.5	-0.0471052	0.134266	-0.350834	0.725713	0.880707
BBLF4	3449.06	-0.100781	0.102154	-0.986566	0.323855	0.596757
BBRF1	2133.8	-0.240847	0.100705	-2.39162	0.016774	0.0862737
BBRF2	552.977	-0.0237041	0.178306	-0.132941	0.89424	0.959578
BBRF3	2060.51	0.0302232	0.106035	0.28503	0.775621	0.905725
BcLF1	4553.35	0.254757	0.0853317	2.9855	0.00283119	0.022752
BCRF1	455.27	-0.201962	0.230798	-0.875059	0.381542	0.651517
BcRF1	777.96	-0.511168	0.139841	-3.65536	0.000256821	0.00337406
BDLF1	7866.09	0.123034	0.0905346	1.35897	0.174157	0.418367
BDLF2	4499.57	0.013379	0.102361	0.130704	0.89601	0.960518
BDLF3	1773.89	-0.0103365	0.115944	-0.0891508	0.928962	0.973622
BDLF3.5	2212.71	0.0446309	0.116288	0.383796	0.70113	0.869478
BDLF4	2055.71	0.0727632	0.115755	0.628596	0.529613	0.766154
BdRF1	2398.52	0.0874359	0.104797	0.834335	0.404092	0.67171
BFLF1	1867.8	0.0486206	0.128938	0.377084	0.706111	0.871214
BFLF2	1458.74	0.0843443	0.139861	0.603057	0.546471	0.777778
BFRF1	5320.18	-0.0200788	0.0924726	-0.217133	0.828105	0.931827
BFRF1A	5723.69	-0.0390281	0.0878089	-0.444467	0.656705	0.846018
BFRF2	3512.84	0.022853	0.0984188	0.232202	0.816381	0.926683
BFRF3	1059.25	0.0221996	0.140726	0.15775	0.874654	0.951696
BGLF1	1792.48	0.0883919	0.121056	0.730172	0.465285	0.720624
BGLF2	1175.35	0.0717756	0.143209	0.501196	0.616234	0.823615
BGLF3	3339.41	-0.0790375	0.0934382	-0.84588	0.39762	0.666059
BGLF3.5	2855.66	-0.0390677	0.0976035	-0.40027	0.688958	0.862754
BGLF4	2518.49	-0.0476232	0.10208	-0.466528	0.640838	0.837913
BGLF5	1802.7	0.0314919	0.11642	0.270501	0.786775	0.911571
BGRF1/BDRF1	2026.04	-0.429615	0.0994617	-4.31941	1.5645e-05	0.000320492
BHLF1	29538.5	0.104225	0.163371	0.637963	0.523498	0.76243
BHRF1	6635.31	0.211873	0.0854336	2.47997	0.0131392	0.072121
BILF1	244.801	-0.0614062	0.262709	-0.233742	0.815186	0.925835
BILF2	1307.79	0.048928	0.120825	0.404948	0.685516	0.861155
BKRF2	3422.21	0.20508	0.092579	2.21519	0.0267472	0.120897
BKRF3	3160.13	0.200678	0.0974991	2.05825	0.039566	0.158765
BKRF4	1676.65	0.14947	0.125153	1.1943	0.232361	0.497754
BLLF1	3505.25	0.145826	0.0942525	1.54718	0.121819	0.337584
BLLF2	932.635	0.108778	0.143713	0.75691	0.449104	0.709295
BLLF3	536.523	0.0459677	0.20455	0.224726	0.822192	0.929166
BLRF1	2387.57	-0.0112562	0.100287	-0.11224	0.910633	0.966982
BLRF2	1516.7	0.0326873	0.121331	0.269406	0.787617	0.911931
BMRF1	4458.55	-0.0192627	0.0948106	-0.203171	0.839002	0.937603
BMRF2	3053.11	-0.0424714	0.107325	-0.395727	0.692307	0.864563
BNLF2a	1069.09	-0.0275294	0.174286	-0.157956	0.874492	0.951696
BNLF2b	368.988	0.0723978	0.212514	0.340673	0.73335	0.884105
BNRF1	4317.44	0.142039	0.0937906	1.51443	0.129918	0.350743
BOLF1	1978.24	0.127499	0.125074	1.01938	0.30802	0.581242
BORF1	4631.94	-0.0113702	0.096188	-0.118208	0.905903	0.96509
BORF2	3922.56	-0.0136921	0.09629	-0.142197	0.886924	0.957113
BPLF1	1594.94	0.0979413	0.130429	0.750914	0.452705	0.712389
BRLF1	1601.93	-0.0706573	0.124501	-0.567525	0.570358	0.794176
BRRF1	550.777	-0.322372	0.161111	-2.00092	0.0454005	0.174402
BRRF2	1312.63	-0.184161	0.125011	-1.47315	0.14071	0.368816
BSFL1	2754.47	-0.134837	0.102285	-1.31824	0.187424	0.437293
BSLF2/BMLF1	1824.87	-0.174164	0.126122	-1.38091	0.167307	0.408436
BSRF1	506.113	-0.0697347	0.178938	-0.389715	0.696748	0.866771
BTRF1	264.829	-0.465565	0.231019	-2.01527	0.0438766	0.170282
BVLF1	276.125	0.0103342	0.219819	0.0470125	0.962503	0.987435
BVRF1	488.457	-0.344583	0.200645	-1.71738	0.0859104	0.268847
BVRF2	2802.28	0.00204876	0.0991249	0.0206684	0.98351	0.995111
BWRF1_1	724.896	0.375355	0.18573	2.02097	0.0432828	0.16886
BXLF1	1320.98	0.0136125	0.12605	0.107993	0.914001	0.968015
BXLF2	877.238	0.0123538	0.147812	0.0835777	0.933392	0.975449
BZLF1	668.808	-0.0763397	0.188549	-0.404879	0.685566	0.861155
BZLF2	1512.79	0.489837	0.139823	3.50326	0.000459603	0.00548766
EBER-1	7136.26	-0.35913	0.0809245	-4.43784	9.08656e-06	0.000202936
EBER-2	12616.7	0.720851	0.0994026	7.25184	4.11148e-13	4.76591e-11
EBNA-LP	23083.7	0.368635	0.0934685	3.94395	8.01502e-05	0.00127059
EBNA1_Cp/Wp	81681.8	0.155362	0.0782045	1.98662	0.0469646	0.178136
EBNA1_Qp	33829.4	-0.159746	0.0734621	-2.17453	0.0296654	0.129967
EBNA2	26767.9	0.382738	0.0896508	4.26921	1.9617e-05	0.000386532
EBNA3A	75446.1	0.184661	0.0790115	2.33714	0.0194318	0.0956811
EBNA3B/EBNA3C	78045	0.172005	0.0784306	2.19309	0.0283011	0.125705
EBNA3B/EBNA3C_2	76759.9	0.177222	0.0785696	2.2556	0.0240957	0.112057
LF1	103.213	-0.0545965	0.416308	-0.131144	0.895661	0.9603
LF2	2.5563	0.224983	2.14508	0.104884	0.916468	NA
LF3	10162.1	0.192115	0.358493	0.535896	0.59203	0.809429
LMP-1	2173.43	-0.00454298	0.115493	-0.0393354	0.968623	0.990565
LMP-2A	3186.57	-0.209214	0.102154	-2.04802	0.0405577	0.161507
LMP-2B	1213.39	-0.0938635	0.130446	-0.719561	0.471795	0.725179
RPMS1	20362.5	0.0461475	0.0836246	0.551842	0.581057	0.8011
