## Appendix 1 for "Reactivation of Epstein Barr Virus from Latency Involves Increased RNA Polymerase Activity at CTCF Binding Sites on The Viral Genome"

### Sheet: Latent
Mutu-I
Position on NC_007605.1
peak start	peak stop	max score	p-value
5898	6807	1.13681	0
6827	7147	0.929895	0
7167	7526	0.54912	0.00019263
39772	40172	0.517891	8.27322e-05
40192	40804	0.773339	5.55803e-13
49560	49950	0.313953	0
49970	50170	0.34467	0
143277	143617	0.585473	9.13816e-06
144197	144807	0.708959	9.25855e-08
144827	145377	0.511654	0.000399625
166680	167200	0.406297	0.00286313
Akata
Position on NC_007605.1
peak start	peak stop	max score	p-value
6297	6763	1.20582	0
6783	7093	0.958776	6.15262e-07
35906	36336	0.313759	0
40200	40331	0.366203	0
40351	40841	1.08763	0
137429	138109	0.339961	0.0208892
138129	138539	0.664254	2.91464e-07
143292	143853	0.583301	6.41254e-05

### Sheet: 1h post-reactivation
Mutu-I
Position on NC_007605.1
peak start	peak stop	max score	p-value
5828	6128	0.494659	0.000149932
6148	6817	1.07205	0
6837	7187	0.968898	0
7207	7456	0.374328	0.0244656
10185	10705	0.622221	6.90602e-07
40112	40804	0.583136	4.55843e-06
41183	41583	0.432372	0.00196867
43610	44140	0.404372	0.0211859
49920	50200	0.515236	0.00313826
136184	136554	0.381243	0
144187	144727	1.02668	0
144747	145597	0.953565	1.16497e-14
145707	145987	0.32897	0.0421518
165760	166200	0.969581	5.91982e-15
166480	166810	0.426592	0.010899
Akata
Position on NC_007605.1
peak start	peak stop	max score	p-value
2110	2370	0.293158	0.0396926
5937	6367	0.535066	0.000788339
6385	6793	1.16092	2.39285e-14
6813	7053	0.794125	0.000582176
40150	40881	1.10185	0
93513	94363	0.354407	0.0176741
137589	138109	0.352683	0.025439
138129	138608	0.900209	2.49436e-10
143233	143673	0.658341	5.36665e-07
148455	148765	0.465121	0.00223875
166229	166599	0.306215	0.00239352

### Sheet: 4h post-reactivation
Mutu-I
Position on NC_007605.1
peak start	peak stop	max score	p-value
20	570	0.533203	0.000699807
5590	6138	0.691905	1.33859e-07
6158	6807	1.11509	0
6827	7107	0.820915	7.93397e-11
8006	8356	0.402357	0.0227886
8376	8656	0.326873	0.00845062
9146	9465	0.350347	0.0173482
10085	10786	0.837143	7.64634e-11
35478	35728	0.595581	5.69795e-06
35748	36208	0.869536	6.07238e-11
40182	41043	0.918497	2.67616e-14
41163	41443	0.401759	0.0122397
44550	44900	0.407511	0
48640	49180	0.303208	0.0273252
49630	50360	1.02192	0
138094	138494	0.648344	0.000874527
138514	138994	0.587819	0.000146631
143297	143667	0.316443	0.0325337
144147	144727	1.1822	0
144747	145567	1.0479	0
145667	146037	0.650215	9.00129e-06
146668	147008	0.513365	0.0031545
165639	166230	1.05265	1.52537e-14
166250	166880	0.861611	4.71244e-12
166900	167230	0.343337	0
168870	169230	0.289317	0.0391352
Akata
Position on NC_007605.1
peak start	peak stop	max score	p-value
1420	1850	0.338463	0
6327	6773	1.27577	0
6793	7113	0.938761	4.6577e-09
40100	40271	0.435796	0.00522901
40291	40891	0.958246	3.55568e-15
44498	44918	0.384377	0
49548	50108	0.503452	0.00281316
93153	93623	0.301978	0.00687776
93643	93993	0.356526	0
134849	135229	0.323456	0.017854
137269	137919	0.368192	0
137939	138079	0.333604	0
138099	138539	0.86641	1.22802e-10
143282	143692	0.593536	3.80949e-05
144373	144813	0.491096	0.000310848
166859	167459	0.549479	9.56742e-05

### Sheet: 12h post-reactivation
Mutu-I
Position on NC_007605.1
peak start	peak stop	max score	p-value
20	340	0.434363	0.00200378
360	520	0.318255	0.032509
5720	6138	0.640432	1.20627e-05
6158	6807	1.17836	0
6827	7167	0.896188	5.67945e-12
8026	8346	0.382721	0
10125	10455	0.681286	1.85423e-07
10475	10965	0.840539	1.18613e-09
30305	30535	0.38816	0
35428	35738	0.845414	5.64543e-09
35758	36338	1.1528	0
39882	40182	0.382819	0.0200019
40202	41023	0.815079	3.14519e-11
41163	41613	0.443738	0.00638774
49550	49820	0.548723	0.00010189
49840	50530	1.15454	0
114904	115264	0.348338	0
137924	138534	1.18898	0
138554	139296	0.767014	3.91288e-09
144157	144717	1.07339	0
144737	144827	0.759882	2.94131e-06
144847	145587	0.898798	1.41059e-11
145627	146007	0.341362	0
165679	166210	0.885072	3.12876e-11
166230	166930	0.953896	1.92153e-12
166950	167220	0.5342	0.00245884
Akata
Position on NC_007605.1
peak start	peak stop	max score	p-value
1330	2110	0.487289	0.000191034
6147	6782	1.13667	0
6803	7033	0.787063	0.00243486
40130	40861	0.787669	2.99558e-12
41201	41821	0.486465	0.00103667
41841	42221	0.324015	0.032907
44458	44908	0.44264	0.0159819
63109	63619	0.322093	0.0374493
93433	94303	0.459507	0.000716288
94463	95243	0.482817	0.000197078
97335	97635	0.444105	0.00854254
97655	98225	0.418696	0.00316294
124739	125649	0.833898	1.35847e-11
143213	143593	0.733205	2.86515e-07
143613	143763	0.376057	0
166589	167209	0.486614	0.000799613
167659	168603	0.618625	5.48371e-06

### Sheet: LCL latent (DMSO)
WT LCL
Position on NC_007605.1
peak start	peak stop	max score	p-value
20	360	0.50648	4.57873e-05
380	1190	0.385314	0.00427028
5700	6800	0.86831	5.45968e-13
6820	7050	0.447662	0.0171364
7210	7350	0.384215	0
39940	40120	0.245444	0.0436904
40140	40970	1.19186	0
41170	41730	0.450663	0.00344493
124770	125060	0.243379	0
125080	125770	0.889294	0
139330	139760	0.349832	0.00880226
143250	143640	0.798056	3.3005e-14
143660	144060	0.703833	2.85008e-11
144080	144390	0.447831	0.000649957
151420	152240	0.593547	5.67756e-08
ΔCTCF LCL
Position on NC_007605.1
810	0.441054	0.000345619
4030	0.273933	0.00735812
6140	0.372179	0.00247668
6840	1.45267	0
7100	0.806083	9.1759e-12
7370	0.450042	0
9800	0.525471	5.96987e-06
10750	0.85303	0
11800	0.695984	3.02551e-08
40940	1.39737	0
125590	0.371302	0.00652353
139110	0.285625	0
139830	0.531654	5.38623e-07
143630	0.777692	1.42688e-13
143970	0.334222	0.00943979
152220	0.623715	3.83557e-09

### Sheet: LCL reactivated (C60)
WT LCL
Position on NC_007605.1
peak start	peak stop	max score	p-value
20	220	0.462397	9.2487e-05
240	710	0.537762	9.4996e-06
730	1180	0.268579	0.0410512
3790	4090	0.487781	0.0192283
4230	4440	0.421294	0.0244357
5690	6090	0.338439	0.0103317
6110	6390	0.345309	0.00827522
6410	6740	0.554725	0.00012729
9420	9900	0.594133	1.0053e-05
37290	37980	0.248036	0.0496395
39930	40330	0.727724	1.1979e-09
40350	40970	1.09525	0
41180	41930	0.516877	1.4462e-05
44340	44960	0.364863	0.0111498
124770	125800	0.917741	0
136170	136460	0.269591	0.0265787
139350	139770	0.368079	0.0057135
143220	143630	0.77319	3.7931e-12
143650	143990	0.56571	8.3545e-07
144010	144370	0.470449	0.0011201
151430	152410	0.60269	5.2674e-08
ΔCTCF LCL
Position on NC_007605.1
peak start	peak stop	max score	p-value
20	280	0.382976	0.000719306
300	780	0.315476	0.00992231
6130	6800	1.45418	0
6820	7110	0.962247	0
7150	7360	0.516042	0
7610	8020	0.268061	0.0285194
8040	8280	0.372835	0.0226252
9430	9870	0.448436	0.000298745
10290	10700	0.857709	0
10720	10780	0.271195	0
10800	11550	0.955182	0
11570	11800	0.400758	0.000794988
39890	40980	1.48262	0
44640	45000	0.243547	0.0220661
89590	90020	0.286774	0
125180	125660	0.444853	0.000858432
138810	139110	0.280987	0.0191634
139130	139310	0.39412	0.00188895
139330	139820	0.484554	3.02107e-06
143250	143640	0.837757	0
143660	144000	0.361785	0.000898519
144020	144360	0.431522	0.00054817
151380	152320	0.576011	9.61977e-09
